# A developmentally regulated long-range enhancer-promoter contact mediates human neural development

**DOI:** 10.64898/2025.12.01.691702

**Authors:** Devin Bready, Shuai Wang, Niklas Ravn-Boess, Joshua Frenster, Jonathan Sabio, Robert Kushmakov, Finnegan Clark, Adler Guerrero, Hannah Dada, Cathryn Lapierre, Kristyn Galbraith, Catherine Do, Priscillia Lhoumaud, Jod Prado, Albert Jiang, Sara Haddock, Claire D. Kim, Matija Snuderl, Timothée Lionnet, Aristotelis Tsirigos, Jane Skok, Dimitris G. Placantonakis

**Affiliations:** Department of Neurosurgery, New York University Grossman School of Medicine, NY; Medical Scientist Training Program, New York University Grossman School of Medicine, NY; Institute for Systems Genetics, New York University Grossman School of Medicine, NY; Department of Pathology, New York University Grossman School of Medicine, NY; Perlmutter Cancer Center, NYU Langone Health, NY; Department of Cell Biology, New York University Grossman School of Medicine, NY; Department of Medicine, New York University Grossman School of Medicine, NY; Applied Bioinformatics Laboratory, New York University Grossman School of Medicine, NY; Neuroscience Institute, New York University Grossman School of Medicine, NY

**Keywords:** *SOX2*, enhancer, CTCF, chromatin organization, neuroectoderm, forebrain, gene regulation, development

## Abstract

SOX2 is a core pluripotency factor in human embryonic stem cells (hESCs), but upon differentiation to the three germ layers, its expression is preserved selectively in neuroectoderm. The mechanisms regulating *SOX2* transcription in distinct developmental stages remain incompletely understood. Here, we demonstrate that a distant enhancer 550 kb from the human *SOX2* locus is selectively activated in neural stem cells (NSCs) and establishes long-range contact with the *SOX2* gene. CRISPR-Cas9 excision of the enhancer has no effect in hESCs but reduces *SOX2* transcription in NSCs and impairs neuroectodermal differentiation and forebrain specification in teratomas and cerebral organoids. CRISPR excision of a CTCF recognition motif adjacent to the enhancer does not affect enhancer activation in neuroectoderm but reduces chromatin looping and *SOX2* transcription to partially reproduce phenotypes seen with enhancer deletion. Our findings indicate that the development of the human nervous system depends on a developmentally regulated long-range contact between a distant enhancer and the *SOX2* locus.
