## Supplementary Table 1 for "A developmentally regulated long-range enhancer-promoter contact mediates human neural development"

### Sheet: Readme
supplementary material for:
A developmentally regulated long-range enhancer-promoter contact mediates human neural development
Probe sequences for the HS1332 enhancer locus are listed in the following tabs
All coordinates are relative to genome assembly hg38
probe set	chromosome	start	end	number of probes	Fluorophore
HS1332	chr3	127900000	128700000	68	Cy5
Anchor	chr3	128700000	130200000	165	Alexa Fluor 555

### Sheet: HS1332 Enhancer Probes
probe name	chromosome	locus coordinates	probe sequence
HS1332 En	chr3	182240985-182243339	CGTGGTCGCGTCTCACTGCATGTATCTATGTGATTATGCACTAATTCTCCCTATAGTGAGTCGTATTA
HS1332 En	chr3	182240985-182243339	CGTGGTCGCGTCTCAAGTCAGTAAAACAGCTCATTAAGTGCTCCTAGTCCCTATAGTGAGTCGTATTA
HS1332 En	chr3	182240985-182243339	CGTGGTCGCGTCTCAATGATTACAGCATATACGATTTAATTTAAACAACCCTATAGTGAGTCGTATTA
HS1332 En	chr3	182240985-182243339	CGTGGTCGCGTCTCATTGAGATAATACTATGGAAAAACTCAAATGCACCCCTATAGTGAGTCGTATTA
HS1332 En	chr3	182240985-182243339	CGTGGTCGCGTCTCATCCCTGTTTTTTTAGTAGGCTCAACCATGAAACCCCTATAGTGAGTCGTATTA
HS1332 En	chr3	182240985-182243339	CGTGGTCGCGTCTCAACACAAAAATATGTTCATTACATTTTTTCTCAGCCCTATAGTGAGTCGTATTA
HS1332 En	chr3	182240985-182243339	CGTGGTCGCGTCTCAAGGAGGCTTTTCAACAATAGATAAAGCATCTCTCCCTATAGTGAGTCGTATTA
HS1332 En	chr3	182240985-182243339	CGTGGTCGCGTCTCAATTTTTCTTTAAAAAGACCAAAAGAAGCAAATTCCCTATAGTGAGTCGTATTA
HS1332 En	chr3	182240985-182243339	CGTGGTCGCGTCTCATTCCATTTTCCTTTACAAGCAACACTGGATTTTCCCTATAGTGAGTCGTATTA
HS1332 En	chr3	182240985-182243339	CGTGGTCGCGTCTCACACATGCAGATTTTAGCATAAAACATCTTCTCACCCTATAGTGAGTCGTATTA
HS1332 En	chr3	182240985-182243339	CGTGGTCGCGTCTCACTGTGGGAAAAGTGGTGCATTCTTGTACAAATTCCCTATAGTGAGTCGTATTA
HS1332 En	chr3	182240985-182243339	CGTGGTCGCGTCTCAAAGATAGATAATTCTTATACTAACACGCGTATTCCCTATAGTGAGTCGTATTA
HS1332 En	chr3	182240985-182243339	CGTGGTCGCGTCTCAATAATATTAAAACATATACGGAGGTGGATGGAACCCTATAGTGAGTCGTATTA
HS1332 En	chr3	182240985-182243339	CGTGGTCGCGTCTCAGGCTAGTGTTTATTAGACTATTTCAGCTCTTCACCCTATAGTGAGTCGTATTA
HS1332 En	chr3	182240985-182243339	CGTGGTCGCGTCTCATAATCTGTTTGCTTACTCCTATAGCAACTTGTTCCCTATAGTGAGTCGTATTA
HS1332 En	chr3	182240985-182243339	CGTGGTCGCGTCTCAGATAATAGGAAGTCTTTTGTGAGAAACGGCATGCCCTATAGTGAGTCGTATTA
HS1332 En	chr3	182240985-182243339	CGTGGTCGCGTCTCAATCTAAGGAAAGTCTTAAAATGACACCCACACTCCCTATAGTGAGTCGTATTA
HS1332 En	chr3	182240985-182243339	CGTGGTCGCGTCTCAATGAAGGGAAAGCCAAATTTGCTTTTTCTGAGGCCCTATAGTGAGTCGTATTA
HS1332 En	chr3	182240985-182243339	CGTGGTCGCGTCTCAGGAATTTGTGTTCGTCAGGAAGGGTTCCTGGAGCCCTATAGTGAGTCGTATTA
HS1332 En	chr3	182240985-182243339	CGTGGTCGCGTCTCAGCTTTGTTTTGAGGCCTTGATGTGTGACCAGTGCCCTATAGTGAGTCGTATTA
HS1332 En	chr3	182240985-182243339	CGTGGTCGCGTCTCACGCTACGGGCCGCCCTTCACCCTTGCCCTTCTTCCCTATAGTGAGTCGTATTA
HS1332 En	chr3	182240985-182243339	CGTGGTCGCGTCTCACTACCACGGCTCTGCCCACCCATACTGACACCGCCCTATAGTGAGTCGTATTA
HS1332 En	chr3	182240985-182243339	CGTGGTCGCGTCTCACAGGGGGAAGGGTTTCAGAGCAGAAAGAATCAACCCTATAGTGAGTCGTATTA
HS1332 En	chr3	182240985-182243339	CGTGGTCGCGTCTCAAAGCTGAGGGACGGGGGAAAAAAAGTGCTTTTCCCCTATAGTGAGTCGTATTA
HS1332 En	chr3	182240985-182243339	CGTGGTCGCGTCTCAAGGGTCTGATGTGTGGGAATCAAATGAGAGGCCCCCTATAGTGAGTCGTATTA
HS1332 En	chr3	182240985-182243339	CGTGGTCGCGTCTCATAGCTCAAATCCGGTCGCCAGGCAACCAAAGTGCCCTATAGTGAGTCGTATTA
HS1332 En	chr3	182240985-182243339	CGTGGTCGCGTCTCAATATGCTGAGGGAATATCATTAAAGTTGGAAAGCCCTATAGTGAGTCGTATTA
HS1332 En	chr3	182240985-182243339	CGTGGTCGCGTCTCATAAGCAGTCTCTCTGAATTAGTAAACCAACCACCCCTATAGTGAGTCGTATTA
HS1332 En	chr3	182240985-182243339	CGTGGTCGCGTCTCAAGGATCGACGATACACCGAACTCTCTCAGTGCTCCCTATAGTGAGTCGTATTA
HS1332 En	chr3	182240985-182243339	CGTGGTCGCGTCTCAGGAGCGCAATTTCTCCAAGGAGGACAAGCGGGGCCCTATAGTGAGTCGTATTA
HS1332 En	chr3	182240985-182243339	CGTGGTCGCGTCTCAGGCTTTGCTAAGTGTAAGGGGGAAAGGAGAGGGCCCTATAGTGAGTCGTATTA
HS1332 En	chr3	182240985-182243339	CGTGGTCGCGTCTCAAGAGGGAGTGAGAGAACGCAGCTGATTTGTAGACCCTATAGTGAGTCGTATTA
HS1332 En	chr3	182240985-182243339	CGTGGTCGCGTCTCAGTTTTTTCATAAAAAAAAGACAATGGCTGTCCACCCTATAGTGAGTCGTATTA
HS1332 En	chr3	182240985-182243339	CGTGGTCGCGTCTCAGACATGGAGTTGGTGGTGAAATATGGTAACTGCCCCTATAGTGAGTCGTATTA
HS1332 En	chr3	182240985-182243339	CGTGGTCGCGTCTCACACGGCTGCAGCTGGCTCTCTGACACAAGATTACCCTATAGTGAGTCGTATTA
HS1332 En	chr3	182240985-182243339	CGTGGTCGCGTCTCAATAAGTTGCCGTTTCCTAGCCGACCAGAACCTACCCTATAGTGAGTCGTATTA
HS1332 En	chr3	182240985-182243339	CGTGGTCGCGTCTCAGTGGGAACTATCCAGCATTTTATCTTGAATTGTCCCTATAGTGAGTCGTATTA
HS1332 En	chr3	182240985-182243339	CGTGGTCGCGTCTCAGGGTAACAGCCTTACTGCAAGCTGGCCTAGTTTCCCTATAGTGAGTCGTATTA
HS1332 En	chr3	182240985-182243339	CGTGGTCGCGTCTCAACTGCTCTGTTTTTTCCACATCTCCCAAAGTGCCCCTATAGTGAGTCGTATTA
HS1332 En	chr3	182240985-182243339	CGTGGTCGCGTCTCAAGCAAACATCTGTGACTCTAATGAGGTCATCATCCCTATAGTGAGTCGTATTA
HS1332 En	chr3	182240985-182243339	CGTGGTCGCGTCTCATGAGGGTGTCCAGCGAGCTGGGCCCTGAGAACTCCCTATAGTGAGTCGTATTA
HS1332 En	chr3	182240985-182243339	CGTGGTCGCGTCTCAGACCTCACCTCTGCCTGAACATAAAGTACAAGTCCCTATAGTGAGTCGTATTA
HS1332 En	chr3	182240985-182243339	CGTGGTCGCGTCTCAGCTGTGGGGAAGCAGGACAAATTAAATGGGGGACCCTATAGTGAGTCGTATTA
HS1332 En	chr3	182240985-182243339	CGTGGTCGCGTCTCAGCTGGCACTTGGCTGTGAGTTAAGCTCTTAAGACCCTATAGTGAGTCGTATTA
HS1332 En	chr3	182240985-182243339	CGTGGTCGCGTCTCAAACTTTTTGCTGTGATTAAAAAAGAGAGGGAGACCCTATAGTGAGTCGTATTA
HS1332 En	chr3	182240985-182243339	CGTGGTCGCGTCTCAAGAAATGACAGTACAACAAAGCAGTAGCAAGCCCCCTATAGTGAGTCGTATTA
HS1332 En	chr3	182240985-182243339	CGTGGTCGCGTCTCATACAGAATTACATTTAGGCCTCACTGATGAATACCCTATAGTGAGTCGTATTA
HS1332 En	chr3	182240985-182243339	CGTGGTCGCGTCTCATTATCACTGACATGAACAAGCAAAGCTTATCTACCCTATAGTGAGTCGTATTA
HS1332 En	chr3	182240985-182243339	CGTGGTCGCGTCTCAGGCCTTCCTTCTTGAAAGGCTGAATAAAATTGACCCTATAGTGAGTCGTATTA
HS1332 En	chr3	182240985-182243339	CGTGGTCGCGTCTCAATTGCCAACTTCTGCATTTTACCACATTTTGGTCCCTATAGTGAGTCGTATTA
HS1332 En	chr3	182240985-182243339	CGTGGTCGCGTCTCAGGAAATGTCTCAGAGACCTACATGATTTAAAAGCCCTATAGTGAGTCGTATTA
HS1332 En	chr3	182240985-182243339	CGTGGTCGCGTCTCAGAAACCTGGGAGAATTCAACCACAAAGTGTATACCCTATAGTGAGTCGTATTA
HS1332 En	chr3	182240985-182243339	CGTGGTCGCGTCTCATATGTGTTTCTGACAGCAAAATTTCAAGCATTACCCTATAGTGAGTCGTATTA
HS1332 En	chr3	182240985-182243339	CGTGGTCGCGTCTCATAAACCATGTCATATCATTTATAAGTAATTTGACCCTATAGTGAGTCGTATTA
HS1332 En	chr3	182240985-182243339	CGTGGTCGCGTCTCATTACAGACACAGAAAACAAATCAAACTTCTCCACCCTATAGTGAGTCGTATTA
HS1332 En	chr3	182240985-182243339	CGTGGTCGCGTCTCAGATAGGTCTTTCTTTTCCCTGCAGTTATTCCAACCCTATAGTGAGTCGTATTA
HS1332 En	chr3	182240985-182243339	CGTGGTCGCGTCTCACAGAGGCATGGTTTTTATAAATAACATGACCAGCCCTATAGTGAGTCGTATTA
HS1332 En	chr3	182240985-182243339	CGTGGTCGCGTCTCAGCAAACATGCAAACACAACCCAAAACTGCATTCCCCTATAGTGAGTCGTATTA
HS1332 En	chr3	182240985-182243339	CGTGGTCGCGTCTCAAAACCAGTGAACTATAATAATTTTGTTTAGTCACCCTATAGTGAGTCGTATTA
HS1332 En	chr3	182240985-182243339	CGTGGTCGCGTCTCATCAGAGGAAAGAACATTGAAGACGTGACTGTACCCCTATAGTGAGTCGTATTA
HS1332 En	chr3	182240985-182243339	CGTGGTCGCGTCTCACCACTGATTTCTTAAAACAGTCCATTTCAATGGCCCTATAGTGAGTCGTATTA
HS1332 En	chr3	182240985-182243339	CGTGGTCGCGTCTCAAGTGAGAAATGTAAGCTTTCAAAAGGAAGAAAACCCTATAGTGAGTCGTATTA
HS1332 En	chr3	182240985-182243339	CGTGGTCGCGTCTCAATGTTTTAAGTTTGGAAGAAAAAAAGCATATTTCCCTATAGTGAGTCGTATTA
HS1332 En	chr3	182240985-182243339	CGTGGTCGCGTCTCACTGAAAGTTTTCTCTATCATTTAATATGTAAGTCCCTATAGTGAGTCGTATTA
HS1332 En	chr3	182240985-182243339	CGTGGTCGCGTCTCAGTATCAGCCACATGTTGAACATGTATTGTTCATCCCTATAGTGAGTCGTATTA
HS1332 En	chr3	182240985-182243339	CGTGGTCGCGTCTCATTTAGCTACATCTGCTCTCAGTGAGAACAGTCACCCTATAGTGAGTCGTATTA
HS1332 En	chr3	182240985-182243339	CGTGGTCGCGTCTCATTCTTGATTCCTAAAAAAAAAAAATGGCTATGTCCCTATAGTGAGTCGTATTA

### Sheet: Anchor Probe Sequences
probe name	chromosome	locus coordinates	probe sequence
Anchor	chr3	182540000-182585000	CGTGGTCGCGTCTCAGGGTACCTTTTGCATTCTTCAACACTCCATTGTTGGTCCCTATAGTGAGTCGTATTA
Anchor	chr3	182540000-182585000	CGTGGTCGCGTCTCAACTGACCTTGAATTTTGCTGGGCTAAAGTGCTAGGTACCCTATAGTGAGTCGTATTA
Anchor	chr3	182540000-182585000	CGTGGTCGCGTCTCAACTATATGACTCCTACCAGCAAGGGTGCTGTGTTTTCCCTATAGTGAGTCGTATTA
Anchor	chr3	182540000-182585000	CGTGGTCGCGTCTCATGGCTTTAGGCCATCAAGTGTTTGAACTTGTTTGAGTCCCTATAGTGAGTCGTATTA
Anchor	chr3	182540000-182585000	CGTGGTCGCGTCTCAGGGAAAAGGCCAGAGGTACTTTTGGGTTGTTTTCTTTCCCTATAGTGAGTCGTATTA
Anchor	chr3	182540000-182585000	CGTGGTCGCGTCTCACCTGGCCCTAAGTTTATCTGAGGTTGCGTATCCTGTACCCTATAGTGAGTCGTATTA
Anchor	chr3	182540000-182585000	CGTGGTCGCGTCTCACATCTTTGAGAGAAAGGCCTGCGTAACTTCACCACCCCTATAGTGAGTCGTATTA
Anchor	chr3	182540000-182585000	CGTGGTCGCGTCTCATGAAAGAAGATTTCAGTCAATGACGAGGTGTGTGGGACCCTATAGTGAGTCGTATTA
Anchor	chr3	182540000-182585000	CGTGGTCGCGTCTCAGGGTGTCCATAGCTTATACTGTAACCATGGCAAGTGACCCTATAGTGAGTCGTATTA
Anchor	chr3	182540000-182585000	CGTGGTCGCGTCTCAGGAGCATCTCTGATCCTATTCTTCCCAAAGCCTGAATCCCTATAGTGAGTCGTATTA
Anchor	chr3	182540000-182585000	CGTGGTCGCGTCTCAAGCACTGACAAGAGTCTTTCCAATGACTTTCCCCTAACCCTATAGTGAGTCGTATTA
Anchor	chr3	182540000-182585000	CGTGGTCGCGTCTCAACACATGTCTGAGGTGAGACTATCCCATCTTCTCAGACCCTATAGTGAGTCGTATTA
Anchor	chr3	182540000-182585000	CGTGGTCGCGTCTCATGGTCATGTTCGCTATCCTCAGCCTCCTCAGCCCTATAGTGAGTCGTATTA
Anchor	chr3	182540000-182585000	CGTGGTCGCGTCTCAGGTTTTGTAAACCATGGATGATTTCTGTCCAGCACCACCCTATAGTGAGTCGTATTA
Anchor	chr3	182540000-182585000	CGTGGTCGCGTCTCACAGGTGGAATTATTTTAGTGGCAGGGCTGGGAAAACCCTATAGTGAGTCGTATTA
Anchor	chr3	182540000-182585000	CGTGGTCGCGTCTCAACATTGTGCATGCAAGTGCTGCTGTTGCTGCCCTATAGTGAGTCGTATTA
Anchor	chr3	182540000-182585000	CGTGGTCGCGTCTCAGGCTTCCTGTGTTCACTGTTTCCTGTACACACAGATACCCTATAGTGAGTCGTATTA
Anchor	chr3	182540000-182585000	CGTGGTCGCGTCTCATGTCCTGTTGTTGGTACTGTGAGCTTTTCTGGATCTCCCTATAGTGAGTCGTATTA
Anchor	chr3	182540000-182585000	CGTGGTCGCGTCTCAAGGTTTTCTGCACAGACAATGAGGGATCAAATTTGCTCCCTATAGTGAGTCGTATTA
Anchor	chr3	182540000-182585000	CGTGGTCGCGTCTCACCCTGCCTATAATTGGGTATTGTGCTGCCATTGTGATCCCTATAGTGAGTCGTATTA
Anchor	chr3	182540000-182585000	CGTGGTCGCGTCTCAGGCTGCAGGATTGGAACTGATTCTTGCAGAGACAATACCCTATAGTGAGTCGTATTA
Anchor	chr3	182540000-182585000	CGTGGTCGCGTCTCAACCTTTCTCAACACTGCCTTCCTGGTTGCTATAACTCCCTATAGTGAGTCGTATTA
Anchor	chr3	182540000-182585000	CGTGGTCGCGTCTCATGTGGATTGGACTTGGGCTTAGACGGATTGATTTCTTCCCTATAGTGAGTCGTATTA
Anchor	chr3	182540000-182585000	CGTGGTCGCGTCTCAGCAGACTAGCTATCGTATGGACCAACCATTATGGCAACCCTATAGTGAGTCGTATTA
Anchor	chr3	182540000-182585000	CGTGGTCGCGTCTCAGATCTGCTCACCCTTAGAAACCGGGAGCCTCCCTATAGTGAGTCGTATTA
Anchor	chr3	182540000-182585000	CGTGGTCGCGTCTCATGGTGAAGCGACATGAGAAATGGCCTCCTATATTCAACCCTATAGTGAGTCGTATTA
Anchor	chr3	182540000-182585000	CGTGGTCGCGTCTCACTCCTACTGATTTGAGGGTTGCTACGCTACCGACCCTATAGTGAGTCGTATTA
Anchor	chr3	182540000-182585000	CGTGGTCGCGTCTCACACGTGTTAGACGTGTCGTCTTCCTAAGTTGTGTTCTCCCTATAGTGAGTCGTATTA
Anchor	chr3	182540000-182585000	CGTGGTCGCGTCTCATGAAAGGTTTCAAATCCACGCCCACATTTGAATGAGACCCTATAGTGAGTCGTATTA
Anchor	chr3	182540000-182585000	CGTGGTCGCGTCTCAGCGCTGGCACATAGAGATGCCCTTTCTATGTGTAAATCCCTATAGTGAGTCGTATTA
Anchor	chr3	182540000-182585000	CGTGGTCGCGTCTCAGGGGATATCTGTCAGATGAGGGAATGGCTTTGTAGTCCCCTATAGTGAGTCGTATTA
Anchor	chr3	182540000-182585000	CGTGGTCGCGTCTCAGCTGCCTGAAATTTATTAGGTCATCAATCCTGCTGCCCCCTATAGTGAGTCGTATTA
Anchor	chr3	182540000-182585000	CGTGGTCGCGTCTCAGGTGTATCATTCAGTGATTGGCATGCCTACAGTGTCTCCCTATAGTGAGTCGTATTA
Anchor	chr3	182540000-182585000	CGTGGTCGCGTCTCATGTGGCCAAGAGACAATCTTCTACACTCAGGTGAATTCCCTATAGTGAGTCGTATTA
Anchor	chr3	182540000-182585000	CGTGGTCGCGTCTCAGTCAGAGCCACCACTTGAACTTAATGACACCCTCTTACCCTATAGTGAGTCGTATTA
Anchor	chr3	182540000-182585000	CGTGGTCGCGTCTCATCAGAAACAGCTCCATGGCAGGGGTCGGGGCCCTATAGTGAGTCGTATTA
Anchor	chr3	182540000-182585000	CGTGGTCGCGTCTCATCTGATGTGATGCTGGGGAGGTTTAGAGAGTAACTCTCCCTATAGTGAGTCGTATTA
Anchor	chr3	182540000-182585000	CGTGGTCGCGTCTCAGAGAGGCAAGGATGTGTGGTGAGATAATGATGAGGAACCCTATAGTGAGTCGTATTA
Anchor	chr3	182540000-182585000	CGTGGTCGCGTCTCATGGCAGATGTTCAGCAGGAGTTAGTGCATCAAAGATTCCCTATAGTGAGTCGTATTA
Anchor	chr3	182540000-182585000	CGTGGTCGCGTCTCAGGAAAGCAAGGGAAGAAGAGAGAAGCCTCACAGAAATCCCTATAGTGAGTCGTATTA
Anchor	chr3	182540000-182585000	CGTGGTCGCGTCTCAACTTTCCTGTCATGCGGTGATTATCTCTGGCCTATCCCTATAGTGAGTCGTATTA
Anchor	chr3	182540000-182585000	CGTGGTCGCGTCTCACCCTGCTTTTGCCAAACAAGTCAGTGAAGGTAAGAATCCCTATAGTGAGTCGTATTA
Anchor	chr3	182540000-182585000	CGTGGTCGCGTCTCAACTCAAGCCAGCCCATTCTCTGCCATTGAACCCTATAGTGAGTCGTATTA
Anchor	chr3	182540000-182585000	CGTGGTCGCGTCTCACCCACAGCTCTTATTACCAGGAAAGCAGTGACACATTCCCTATAGTGAGTCGTATTA
Anchor	chr3	182540000-182585000	CGTGGTCGCGTCTCACGCTGCAGGTGTGTGTAACAAACTATTCTAGGGCAATCCCTATAGTGAGTCGTATTA
Anchor	chr3	182540000-182585000	CGTGGTCGCGTCTCAGTGACATGACAAGAGCTTTCCAGGAATGCCGTCCCTATAGTGAGTCGTATTA
Anchor	chr3	182540000-182585000	CGTGGTCGCGTCTCACGACTGATTCGAGGGTTGCTACACTATCAATGGTGAACCCTATAGTGAGTCGTATTA
Anchor	chr3	182540000-182585000	CGTGGTCGCGTCTCATCCCGGTCACCTCTCCACTTGTACAGCATTTTCCCTATAGTGAGTCGTATTA
Anchor	chr3	182540000-182585000	CGTGGTCGCGTCTCACAGCAACAGATGAAACAGTGCCATAACCTAATGCCATCCCTATAGTGAGTCGTATTA
Anchor	chr3	182540000-182585000	CGTGGTCGCGTCTCAGGGTGAGAAATTAACCTAGGTGTCTCCACTGAACACACCCTATAGTGAGTCGTATTA
Anchor	chr3	182540000-182585000	CGTGGTCGCGTCTCAACTCTCCACTCTCTAATCATGTGGGCAGCATCTGCCCTATAGTGAGTCGTATTA
Anchor	chr3	182540000-182585000	CGTGGTCGCGTCTCATGGATTGATCTAAGTCACTCTCAGATCATCCTGGGCACCCTATAGTGAGTCGTATTA
Anchor	chr3	182540000-182585000	CGTGGTCGCGTCTCATGGCTAGGTGTGCCTGGCAGTTTTCTTTGAAGATATTCCCTATAGTGAGTCGTATTA
Anchor	chr3	182540000-182585000	CGTGGTCGCGTCTCATCCACCCTCTGGAACAATGAACCCCTAAGCTTCCCTATAGTGAGTCGTATTA
Anchor	chr3	182540000-182585000	CGTGGTCGCGTCTCAGCACCTCTGGTTCATTGGCCTTGATAACATAGGTTGTCCCTATAGTGAGTCGTATTA
Anchor	chr3	182540000-182585000	CGTGGTCGCGTCTCACCGGCAGTCGTATCTACCTACTTTCTGGGGAAGAAAACCCTATAGTGAGTCGTATTA
Anchor	chr3	182540000-182585000	CGTGGTCGCGTCTCAGGACCTCCAGTGATCCCAGTAGTCAGTGTCATTTTCTCCCTATAGTGAGTCGTATTA
Anchor	chr3	182540000-182585000	CGTGGTCGCGTCTCACCAGAGCTCCTGGATTTCTTGGTGCATTCATGTTTTCCCTATAGTGAGTCGTATTA
Anchor	chr3	182540000-182585000	CGTGGTCGCGTCTCACACCCACATTGGAACAATGGGTGATTCACAGGTTTATCCCTATAGTGAGTCGTATTA
Anchor	chr3	182540000-182585000	CGTGGTCGCGTCTCAGCGTTGGTGAGCAGGACAAATAAGCCTCTAACTAGATCCCTATAGTGAGTCGTATTA
Anchor	chr3	182540000-182585000	CGTGGTCGCGTCTCACCTGTCAGTCAGCAGTCCTCCTCACTTCCCTACCCTATAGTGAGTCGTATTA
Anchor	chr3	182540000-182585000	CGTGGTCGCGTCTCATGCCATTCCACATCAAGCCACAATGATGTAGTGTTCCCTATAGTGAGTCGTATTA
Anchor	chr3	182540000-182585000	CGTGGTCGCGTCTCACCACTGGGTGAAGACTAAAAGCAAACTTTGGTTTCCTCCCTATAGTGAGTCGTATTA
Anchor	chr3	182540000-182585000	CGTGGTCGCGTCTCACAGGGTGACTGCCAGTATTAGTGACTCTGTTTCCATTCCCTATAGTGAGTCGTATTA
Anchor	chr3	182540000-182585000	CGTGGTCGCGTCTCAGCCATGCTAGTCACAGTGGAGACATTGCTTGGTATTTCCCTATAGTGAGTCGTATTA
Anchor	chr3	182540000-182585000	CGTGGTCGCGTCTCAGCAAGATGTCTCCATCTCAGCATCTTCATATAGCGGACCCTATAGTGAGTCGTATTA
Anchor	chr3	182540000-182585000	CGTGGTCGCGTCTCAGAGCCATCCCTGTGTCTCAGCTGGAGCTCACCCTATAGTGAGTCGTATTA
Anchor	chr3	182540000-182585000	CGTGGTCGCGTCTCAGCTAGCTCCCTCTCCCAGCACTGTCTGATTACTACCCTATAGTGAGTCGTATTA
Anchor	chr3	182540000-182585000	CGTGGTCGCGTCTCACCCAGGGCGGCTTTCATTTCTTGCATCCTACCCTATAGTGAGTCGTATTA
Anchor	chr3	182540000-182585000	CGTGGTCGCGTCTCATGCTCACAAACTTTTCTGAGGAGACACTACAGTTGGTCCCTATAGTGAGTCGTATTA
Anchor	chr3	182540000-182585000	CGTGGTCGCGTCTCAGGGAGCAATTTTGGACCTGAACAAGTATCTTTGCCTTCCCTATAGTGAGTCGTATTA
Anchor	chr3	182540000-182585000	CGTGGTCGCGTCTCATCCTGTGTTTATCCAGGCCAGGTGGGGATGCCCTATAGTGAGTCGTATTA
Anchor	chr3	182540000-182585000	CGTGGTCGCGTCTCATGAACCAAAGAAGTGGGAGGGTATCCACCCCCCCTATAGTGAGTCGTATTA
Anchor	chr3	182540000-182585000	CGTGGTCGCGTCTCACGGTAACCAGATGGCATTGTTGTTGCTGATGGACCCTATAGTGAGTCGTATTA
Anchor	chr3	182540000-182585000	CGTGGTCGCGTCTCAAGGTAAAGGAGAAGACAGCTGCTTTTCTGGGGTTTTCCCTATAGTGAGTCGTATTA
Anchor	chr3	182540000-182585000	CGTGGTCGCGTCTCATGGTTTTACCTCAGGGTAAAACATGAAGGCAGGATGACCCTATAGTGAGTCGTATTA
Anchor	chr3	182540000-182585000	CGTGGTCGCGTCTCATGGGGAAAGGAAGCAGCGTAAACAGGCAATTCCCTATAGTGAGTCGTATTA
Anchor	chr3	182540000-182585000	CGTGGTCGCGTCTCACCACCTTCACATCCAGGTATATGTGATATGCTGGCAACCCTATAGTGAGTCGTATTA
Anchor	chr3	182540000-182585000	CGTGGTCGCGTCTCAAGCATGAGGTGAAAGAGTTTGCTACACACGAAGAAGTCCCTATAGTGAGTCGTATTA
Anchor	chr3	182540000-182585000	CGTGGTCGCGTCTCAGCATCCTTCTGATTTTGGGCATCCAAAGGTTACATGTCCCTATAGTGAGTCGTATTA
Anchor	chr3	182540000-182585000	CGTGGTCGCGTCTCATGAGGGAAGTTGCCAAATAGAAAAGGTCTTCAAGGCACCCTATAGTGAGTCGTATTA
Anchor	chr3	182540000-182585000	CGTGGTCGCGTCTCAGCCTTGCTGACTCTAGGGATTTGGGTTACATCACAAACCCTATAGTGAGTCGTATTA
Anchor	chr3	182540000-182585000	CGTGGTCGCGTCTCACGCAACATTGCTCTTTCAAGGGAAAATACAGTGCTCACCCTATAGTGAGTCGTATTA
Anchor	chr3	182540000-182585000	CGTGGTCGCGTCTCATGCATTGAATTGGTATCCACTGCCTGTAGATGCAGTACCCTATAGTGAGTCGTATTA
Anchor	chr3	182540000-182585000	CGTGGTCGCGTCTCACGCTGTGCATCTTGTTAGCACCCATCTTAAGGAAAATCCCTATAGTGAGTCGTATTA
Anchor	chr3	182540000-182585000	CGTGGTCGCGTCTCATCCAGGGGATCCAGTAGGTGATCAGATGACTTTCTTACCCTATAGTGAGTCGTATTA
Anchor	chr3	182540000-182585000	CGTGGTCGCGTCTCAGCACTAACTGGTGTTTGCAGAGGATAACCCAGTAGTCCCTATAGTGAGTCGTATTA
Anchor	chr3	182540000-182585000	CGTGGTCGCGTCTCAAAAGAGACTTGAGCAAAGAGGTAGAGACTGCCCAACCCTATAGTGAGTCGTATTA
Anchor	chr3	182540000-182585000	CGTGGTCGCGTCTCAACTGAGGTGAACTTAGAGGCTGAGCCATAGAAGTGAACCCTATAGTGAGTCGTATTA
Anchor	chr3	182540000-182585000	CGTGGTCGCGTCTCATCTTCTGCAGCTGTGGGAGCAATGTTCACAATCCCCTATAGTGAGTCGTATTA
Anchor	chr3	182540000-182585000	CGTGGTCGCGTCTCAAGTGACTGTGGGGTTCTTTCTTCCATTTCTCTTCAGTCCCTATAGTGAGTCGTATTA
Anchor	chr3	182540000-182585000	CGTGGTCGCGTCTCATCCCATTATGCATGTGAAATGTTGACTGCGGCTTTATCCCTATAGTGAGTCGTATTA
Anchor	chr3	182540000-182585000	CGTGGTCGCGTCTCAACGTTTGCCCATGTCTTGCCCAAAATGTAGCTTTTAACCCTATAGTGAGTCGTATTA
Anchor	chr3	182540000-182585000	CGTGGTCGCGTCTCAGGCTTGTTGTTGTCCGGGATGCCAGCTTTTCCCTATAGTGAGTCGTATTA
Anchor	chr3	182540000-182585000	CGTGGTCGCGTCTCAGGTAACTTGTGGTGGGGAAAATTGTTGTGATACCGTTCCCTATAGTGAGTCGTATTA
Anchor	chr3	182540000-182585000	CGTGGTCGCGTCTCAGCTTCAACTCTTGCTTACCAAGGAACTAGTGAGGCTTCCCTATAGTGAGTCGTATTA
Anchor	chr3	182540000-182585000	CGTGGTCGCGTCTCAGGTGACTGACTCCTCACTCTTCAATAACAACCCTGTCCCTATAGTGAGTCGTATTA
Anchor	chr3	182540000-182585000	CGTGGTCGCGTCTCAAGGTCCTTTAGCTCAGTACGTCATGAAGACAGCAAAACCCTATAGTGAGTCGTATTA
Anchor	chr3	182540000-182585000	CGTGGTCGCGTCTCATCCACCTCCAGGTCCTCGCTATGGTCTTTTCCCTATAGTGAGTCGTATTA
Anchor	chr3	182540000-182585000	CGTGGTCGCGTCTCAGCTTTGACTTCTACTCAGAGTTAGCAGCCAGGCATAACCCTATAGTGAGTCGTATTA
Anchor	chr3	182540000-182585000	CGTGGTCGCGTCTCAACAGAATGTGATGATGGGCCAGTTCTCATTGCAACTACCCTATAGTGAGTCGTATTA
Anchor	chr3	182540000-182585000	CGTGGTCGCGTCTCATGAGATGTGCAGTCTGGATCCTGCTTGAACCAAATTACCCTATAGTGAGTCGTATTA
Anchor	chr3	182540000-182585000	CGTGGTCGCGTCTCAGGCTGAATTTGCTATGGAGGGGAATTGAATGCTTTCTCCCTATAGTGAGTCGTATTA
Anchor	chr3	182540000-182585000	CGTGGTCGCGTCTCAGCCATCACTGACTGGCAGAACTGACTTGTGGAACCCTATAGTGAGTCGTATTA
Anchor	chr3	182540000-182585000	CGTGGTCGCGTCTCAGCAACAAAACCCAGCAAAACATTCGCAAAGCAGTTTTCCCTATAGTGAGTCGTATTA
Anchor	chr3	182540000-182585000	CGTGGTCGCGTCTCACAGCAGGAATTGCAAAGTTTTCCCAGTCATCACCTACCCTATAGTGAGTCGTATTA
Anchor	chr3	182540000-182585000	CGTGGTCGCGTCTCACCTTGAGGAATTAAGGTGCAGGCTGCCCTATTTTCCCTATAGTGAGTCGTATTA
Anchor	chr3	182540000-182585000	CGTGGTCGCGTCTCATGATGGTCACAATTTCTCTACATGGCAGCTAAGGGGCCCTATAGTGAGTCGTATTA
Anchor	chr3	182540000-182585000	CGTGGTCGCGTCTCACCCTCCCGCATCCCATTATTTAAGGTCTAGTTCAGAGCCCTATAGTGAGTCGTATTA
Anchor	chr3	182540000-182585000	CGTGGTCGCGTCTCAGTTCTGTTCTGTTCACCCGCTTGCTCTGCTATTCCCTATAGTGAGTCGTATTA
Anchor	chr3	182540000-182585000	CGTGGTCGCGTCTCAGGCCAATTTCTTAAGCAGAGGGTCTTTGCTAATGTGTCCCTATAGTGAGTCGTATTA
Anchor	chr3	182540000-182585000	CGTGGTCGCGTCTCAGGGTTTCTGAAACACAGCTCAGGTACAAGCTAACTCTCCCTATAGTGAGTCGTATTA
Anchor	chr3	182540000-182585000	CGTGGTCGCGTCTCATGCTTGGCTGGAAAGTCCCATCCAGGCCAACCCTATAGTGAGTCGTATTA
Anchor	chr3	182540000-182585000	CGTGGTCGCGTCTCATCATCAATCACTGACATAGGACCAGGCCTCAGACCCCTATAGTGAGTCGTATTA
Anchor	chr3	182540000-182585000	CGTGGTCGCGTCTCATTCACAGTGCGTCACCTCTCGCACTTGTCCCCCTATAGTGAGTCGTATTA
Anchor	chr3	182540000-182585000	CGTGGTCGCGTCTCATGGCATCTTGCCTAGTGAATAAGATATCAAGAGCGCTCCCTATAGTGAGTCGTATTA
Anchor	chr3	182540000-182585000	CGTGGTCGCGTCTCAGCCCAAGGTGGCAGAGTTGTAATTTCTCAGTTTCTTTCCCTATAGTGAGTCGTATTA
Anchor	chr3	182540000-182585000	CGTGGTCGCGTCTCAGAGAAAGGGGACTCTTACTACCAAGCTGTTTCCAAGTCCCTATAGTGAGTCGTATTA
Anchor	chr3	182540000-182585000	CGTGGTCGCGTCTCAGGGGAGTGAGAAAGAGTGAATGAGTTAGTGCAGGACCCTATAGTGAGTCGTATTA
Anchor	chr3	182540000-182585000	CGTGGTCGCGTCTCACTTCCCTGTCCTCCCAGGGGAGAACCCAGTCCCTATAGTGAGTCGTATTA
Anchor	chr3	182540000-182585000	CGTGGTCGCGTCTCAAGTACAAGAAACTCGCCTTTGCAGCCAAGTCAAAACCCTATAGTGAGTCGTATTA
Anchor	chr3	182540000-182585000	CGTGGTCGCGTCTCAAGTTTGTGCATCTGCTATGGAGGGTGCGAACCCTATAGTGAGTCGTATTA
Anchor	chr3	182540000-182585000	CGTGGTCGCGTCTCATGGCATAGCCCAATAATTACTCTTGGCACAGCTCAATCCCTATAGTGAGTCGTATTA
Anchor	chr3	182540000-182585000	CGTGGTCGCGTCTCAGGGGAAAACGTTGCTCACCCTAAGGTTATAACCCCCCCTATAGTGAGTCGTATTA
Anchor	chr3	182540000-182585000	CGTGGTCGCGTCTCAGCAGTATTGTTGGACTCACCACACAGCTGTGGCCCTATAGTGAGTCGTATTA
Anchor	chr3	182540000-182585000	CGTGGTCGCGTCTCATGGGCTGTGGACCTCCTCATTTGTTGAAGCATATCCCTATAGTGAGTCGTATTA
Anchor	chr3	182540000-182585000	CGTGGTCGCGTCTCATGGCCCATAACATTTCCTGCATGTAACAGAGGCCCCTATAGTGAGTCGTATTA
Anchor	chr3	182540000-182585000	CGTGGTCGCGTCTCACCAAATTTTGCGTCACAGAATTAGCATGGTGGGTTCTCCCTATAGTGAGTCGTATTA
Anchor	chr3	182540000-182585000	CGTGGTCGCGTCTCATCGGGAATATCCTGAAAGTCAATTCCCTCGCTGTTCCCTATAGTGAGTCGTATTA
Anchor	chr3	182540000-182585000	CGTGGTCGCGTCTCAGTCTCAGAGTTGGTTAGGGTTGTCAAGTGACCATGAACCCTATAGTGAGTCGTATTA
Anchor	chr3	182540000-182585000	CGTGGTCGCGTCTCAGGAACAGGAGCTCAAACTAACCTTTCCTGTGTCTGATCCCTATAGTGAGTCGTATTA
Anchor	chr3	182540000-182585000	CGTGGTCGCGTCTCAGCAAACTCTCACCGCTGCTCTAAGTAGCCTGACCCTATAGTGAGTCGTATTA
Anchor	chr3	182540000-182585000	CGTGGTCGCGTCTCAAGCCTTGGGAAGAAAAGCCTTAGAGTGTTGTTTCTCACCCTATAGTGAGTCGTATTA
Anchor	chr3	182540000-182585000	CGTGGTCGCGTCTCACAACAATGCAGCCTGGCATGAAGATTTAAGTCTCAGTCCCTATAGTGAGTCGTATTA
Anchor	chr3	182540000-182585000	CGTGGTCGCGTCTCAGAATCTTCCCTGCCTCTGGGTAGAGAGGTTGTTCCCTATAGTGAGTCGTATTA
Anchor	chr3	182540000-182585000	CGTGGTCGCGTCTCAGCCTGGATCTGGAAGGTTTACCACCAAAGCTGATAGCCCTATAGTGAGTCGTATTA
Anchor	chr3	182540000-182585000	CGTGGTCGCGTCTCAAGCCAGTAGCAGTCCACTAACCTCCAACAGTTACTATCCCTATAGTGAGTCGTATTA
Anchor	chr3	182540000-182585000	CGTGGTCGCGTCTCACCAGAGGCTGAATGGGTACACCTTTAAAAGCCATGTACCCTATAGTGAGTCGTATTA
Anchor	chr3	182540000-182585000	CGTGGTCGCGTCTCAGGGAAGGTCCTTGGCTTTAGAGTAAAATCACCCAGAGCCCTATAGTGAGTCGTATTA
Anchor	chr3	182540000-182585000	CGTGGTCGCGTCTCACCATGTTGCATTCTTTCAGAGTGCTAATGTGGTCTGGCCCTATAGTGAGTCGTATTA
Anchor	chr3	182540000-182585000	CGTGGTCGCGTCTCAACACCACCATATACCTGGCATCTTGAAGTGTGTGTTTCCCTATAGTGAGTCGTATTA
Anchor	chr3	182540000-182585000	CGTGGTCGCGTCTCAAGAAAAGCAGTGAAGACACAGTTCTGTCCACTACTGTCCCTATAGTGAGTCGTATTA
Anchor	chr3	182540000-182585000	CGTGGTCGCGTCTCAGGAAATCCAAGAAACTGGATCACAGAGAAATGCCCCACCCTATAGTGAGTCGTATTA
Anchor	chr3	182540000-182585000	CGTGGTCGCGTCTCAAGTCAGAGAATGGAGTTTGAAGCTACCAAAGCAGCTACCCTATAGTGAGTCGTATTA
Anchor	chr3	182540000-182585000	CGTGGTCGCGTCTCAAGTAAGAAGCCACCGTCTTCCTGGCTCGAGCCCTATAGTGAGTCGTATTA
Anchor	chr3	182540000-182585000	CGTGGTCGCGTCTCAGCCATATACCAAACGGGGCAGTTGGTAAGAATGATTGCCCTATAGTGAGTCGTATTA
Anchor	chr3	182540000-182585000	CGTGGTCGCGTCTCATGCACTGGGTGGATGCAAAAGGAAATTACAACTCAAACCCTATAGTGAGTCGTATTA
Anchor	chr3	182540000-182585000	CGTGGTCGCGTCTCATCTTGGTCAACCAGTAAAGAGGCCTTTCAATGTCAGACCCTATAGTGAGTCGTATTA
Anchor	chr3	182540000-182585000	CGTGGTCGCGTCTCATCCAACACTGGAGTTACATAGAGCCATTGTGTCTGTTCCCTATAGTGAGTCGTATTA
Anchor	chr3	182540000-182585000	CGTGGTCGCGTCTCATGATCTGTTTAGGAGGACATAGTTCCCACAACGTGTGCCCTATAGTGAGTCGTATTA
Anchor	chr3	182540000-182585000	CGTGGTCGCGTCTCAGCCATTTAAGACTCTGACCTGGTCAGGACAACTGTTTCCCTATAGTGAGTCGTATTA
Anchor	chr3	182540000-182585000	CGTGGTCGCGTCTCAGGTGGTTGTAGGCTTTATGGGCAGTGAGGGACCCTATAGTGAGTCGTATTA
Anchor	chr3	182540000-182585000	CGTGGTCGCGTCTCACCAGGATTTCCTAGACTACAGAGGGCAAGCACAATTCCCTATAGTGAGTCGTATTA
Anchor	chr3	182540000-182585000	CGTGGTCGCGTCTCATGACTCTTGAAGGAGTCACTTTATCAGGCCTTGCTTCCCTATAGTGAGTCGTATTA
Anchor	chr3	182540000-182585000	CGTGGTCGCGTCTCATGCCAAGGCTTTGTTGATTCACTGAACATCACAGGCCCTATAGTGAGTCGTATTA
Anchor	chr3	182540000-182585000	CGTGGTCGCGTCTCAGAGAGAATGGGGCTGTAGATAGGATGTAGAGGCTGTACCCTATAGTGAGTCGTATTA
Anchor	chr3	182540000-182585000	CGTGGTCGCGTCTCATGGGCCCTCTTCTCTAATAACAAGATCTTGAGGGTGACCCTATAGTGAGTCGTATTA
Anchor	chr3	182540000-182585000	CGTGGTCGCGTCTCACTCTGCCAGGGGACAGAGACAAAGTAGGCACCCTATAGTGAGTCGTATTA
Anchor	chr3	182540000-182585000	CGTGGTCGCGTCTCAGTTCCAGGTGACTCCAGTTGGACAAACCCATTTTCCCTATAGTGAGTCGTATTA
Anchor	chr3	182540000-182585000	CGTGGTCGCGTCTCATGCTGGATTTTATGGTCGCTTAGCAGTACATGTGGTACCCTATAGTGAGTCGTATTA
Anchor	chr3	182540000-182585000	CGTGGTCGCGTCTCATGAGCTGTGAGTCATGAGACAGCTTGGATGGTTTTCCCTATAGTGAGTCGTATTA
Anchor	chr3	182540000-182585000	CGTGGTCGCGTCTCAGGGTACATCAACGGGTTCTGAGTATCGTATGAGGAGACCCTATAGTGAGTCGTATTA
Anchor	chr3	182540000-182585000	CGTGGTCGCGTCTCAACATCAGGATTTGGCGAAGATCTAGGAGGTAGTGTCACCCTATAGTGAGTCGTATTA
Anchor	chr3	182540000-182585000	CGTGGTCGCGTCTCAGCGCAATGTTTGCCCAGGATATTTTAATGGGACACATCCCTATAGTGAGTCGTATTA
